# Large-scale genetic screens identify BET-1 as a cytoskeleton regulator promoting actin health and lifespan

**DOI:** 10.1101/2022.06.22.497249

**Authors:** Gilberto Garcia, Raz Bar-Ziv, Naibedya Dutta, Darius Moaddeli, Maxim Averbukh, Toni Castro Torres, Athena Alcala, C. Kimberly Tsui, Erica A. Moehle, Ophir Shalem, Max A. Thorwald, Ryo Higuchi-Sanabria

## Abstract

The actin cytoskeleton is a three-dimensional scaffold of proteins that is a regulatory, energy-consuming network with dynamic properties to shape the structure and function of the cell. Proper actin function is required for many cellular pathways, including cell division, autophagy, chaperone function, endocytosis, and exocytosis. Deterioration of these processes manifests during aging and exposure to stress, which is in part due to the breakdown of the actin cytoskeleton. However, the regulatory mechanisms involved in preservation of cytoskeletal form and function are not well understood. Here, we performed a multi-pronged, cross-organismal screen combining a whole-genome CRISPR-Cas9 screen in human fibroblasts with *in vivo C. elegans* synthetic lethality screening. We identified the bromodomain protein, BET-1, as a key regulator of actin health and longevity. Overexpression of *bet-1* preserves actin health at late age and promotes lifespan and healthspan in *C. elegans.* These beneficial effects are mediated through actin preservation by the transcriptional regulator function of BET-1. Together, our discovery assigns a key role for BET-1 in cytoskeletal health, highlighting regulatory cellular networks promoting cytoskeletal homeostasis.
