## Supplemental Table 3 for "Large-scale genetic screens identify BET-1 as a cytoskeleton regulator promoting actin health and lifespan"

### Sheet: Sheet1
Supplemental Table S3. Statistical Analyses of Lifespan Data
Corresponding	Strain, Treatment	Median Lifespan	# Deaths/# Total	% Change in	p-value
Figure		[days; hours for PA14]		Median Lifespan	Log-rank (Mantel-Cox)
Fig. S2A	N2, vector RNAi	19	90/120	--	--
	N2, bet-1 RNAi	17	69/120	-11	<0.0001
	N2, egrh-1 RNAi	18	99/120	-5.3	<0.0001
	N2, F53B6.5 RNAi	23	63/120	21	0.1093
	N2, ikb-1 RNAi	23	107/120	21	0.0023
Fig. S2C	N2, vector RNAi	20	93/120	--	--
	bet-1(uth41), vector RNAi	14	38/120	-30	<0.0001
Fig. S3B	N2, vector RNAi	19	103/120	--	--
	N2, bet-1 RNAi	17	88/120		<0.0001
	N2, mys-1 RNAi	14	88/120		<0.0001
	N2, bet-1/mys-1 RNAi	15	87/120		<0.0001
Fig. S4B	N2, vector RNAi	18	87/120	--	--
	N2, mys-1 RNAi	15	93/120	-16.7	<0.0001
	bet-1p::bet-1B, vector RNAi	22	91/120	22.2	<0.0001
	bet-1p::bet-1B, mys-1 RNAi	16	94/120	-11.1	0.0011
Fig. 2B	N2, vector RNAi	20	98/120	--	--
	bet-1p::bet-1A, vector RNAi	16	55/120	-20	<0.0001
	bet-1p::bet-1B, vector RNAi	18	88/120	-10	<0.0001
	bet-1p::bet-1C, vector RNAi	21	66/120	5	0.0245
Fig. 2C	N2, vector RNAi	19	103/120	--	--
	N2, bet-1 RNAi	20	90/120	5	0.0759
	bet-1p::bet-1B, vector RNAi	23	66/80	21	<0.0001
	bet-1p::bet-1B, bet-1 RNAi	19	88/120	0	0.7258
Fig. 4A	N2, vector RNAi	19	80/120	--	--
	N2, 10% act-1 RNAi	15	88/120	-21.1	<0.0001
	bet-1p::bet-1B, vector RNAi	23	85/120	21.1	<0.0001
	bet-1p::bet-1B, 10% act-1 RNAi	15	85/120	-21.1	<0.0001
