## Supplemental Table 4 for "Large-scale genetic screens identify BET-1 as a cytoskeleton regulator promoting actin health and lifespan"

### Sheet: Sheet1
Supplemental Table S4. Replicates for Lifespan.
Corresponding	Strain, Treatment	Median Lifespan	# Deaths/# Total	% Change in	p-value
Figure		[days; hours for PA14]		Median Lifespan	Log-rank (Mantel-Cox)
Fig. S2A	N2, vector RNAi	19	98/120	--	--
	N2, bet-1 RNAi	13	55/120	-31.5	<0.0001
	N2, egrh-1 RNAi	19	88/120	0	0.2227
	N2, F53B6.5 RNAi	21	66/120	10	<0.0001
	N2, ikb-1 RNAi	19	110/120	0	0.6697
Fig. S2A	N2, vector RNAi, FUDR	21	119/120	--	--
	N2, egrh-1 RNAi, FUDR	18	116/120	-14.3	0.0002
	N2, F53B6.5 RNAi, FUDR	19	119/120	-9.5	0.233
	N2, ikb-1 RNAi, FUDR	21	120/120	0	0.5765
Fig. S2C	N2, vector RNAi	19	110/120	--	--
	bet-1(uth41), vector RNAi	14	41/120	-26.3	<0.0001
Fig. S3B	N2, vector RNAi	17	103/120	--	--
	N2, bet-1 RNAi	14	75/120		<0.0001
	N2, mys-1 RNAi	13	76/120		<0.0001
	N2, bet-1/mys-1 RNAi	13	66/120		<0.0001
Fig. S4B	N2, vector RNAi	17	92/120	--	--
	N2, mys-1 RNAi	15	90/120	-11.8	<0.0001
	bet-1p::bet-1B, vector RNAi	21	83/120	23.5	<0.0001
	bet-1p::bet-1B, mys-1 RNAi	15	98/120	-11.8	<0.0001
Fig. S4B	bet-1p::bet-1B, vector RNAi, FUDR	17	120/120	--	--
	bet-1p::bet-1B, mys-1 RNAi, FUDR	17	120/120	0	0.0673
Fig. 2B	N2, vector RNAi	20	108/120	--	--
	bet-1p::bet-1A, vector RNAi	20	90/120	0	0.4411
Fig. 2B	N2, vector RNAi	19	75/120	--	--
	bet-1p::bet-1B, vector RNAi	22	84/100	15.8	0.0006
	bet-1p::bet-1C, vector RNAi	19	21/90	0	0.6418
Fig. 2C	N2, vector RNAi	18	87/120	--	--
	N2, bet-1 RNAi	15	91/120	-16.7	<0.0001
	bet-1p::bet-1B, vector RNAi	22	91/120	22.2	<0.0001
	bet-1p::bet-1B, bet-1 RNAi	13	101/120	-27.8	<0.0001
Fig. 2C	N2, vector RNAi, FUDR	17	117/120	--	--
	N2, bet-1 RNAi, FUDR	15	115/120	-11.8	<0.0001
	bet-1p::bet-1B, vector RNAi, FUDR	19	118/120	11.8	<0.0001
	bet-1p::bet-1B, bet-1 RNAi, FUDR	15	119/120	-11.8	<0.0001
Fig. 4A	N2, vector RNAi	19	104/120	--	--
	N2, 10% act-1 RNAi	13	113/150	-31.6	<0.0001
	bet-1p::bet-1B, vector RNAi	22	96/120	15.8	<0.0001
	bet-1p::bet-1B, 10% act-1 RNAi	13	111/150	-31.6	0.0387
Fig. 4A	bet-1p::bet-1B, vector RNAi, FUDR	15	120/120	--	--
	bet-1p::bet-1B, 10% act-1 RNAi, FUDR	13	118/120	-13.3	<0.0001
