## Supplemental Table 5 for "Large-scale genetic screens identify BET-1 as a cytoskeleton regulator promoting actin health and lifespan"

### Sheet: bet-1BOE_vs_N2
gene name	Wbgene	Mean	log2(Fold change)	p-value
col-135	WBGene00000708	41.7131	1.67003	7.67e-07
drd-10	WBGene00016361	30.5501	1.59225	6.16e-05
Y49F6C.6	WBGene00021728	32.2705	-1.42633	0.000114865
T22B7.7	WBGene00020674	4.01719	2.00117	0.000291441
Y76A2B.5	WBGene00013577	3.74183	1.80101	0.00173507
scl-2	WBGene00009895	1.72761	1.82327	0.00218319
puf-7	WBGene00004243	1.64662	-1.80548	0.00248153
gmpr-1	WBGene00017984	3.4655	1.65513	0.00284334
D1054.10	WBGene00008377	4.23447	1.56391	0.00323044
disl-2	WBGene00018612	2.23592	1.72799	0.0034177
csn-1	WBGene00000813	5.24633	1.46689	0.00366183
bre-5	WBGene00000270	2.94325	-1.67384	0.00383761
T05G5.1	WBGene00011498	3.44167	1.55676	0.00472661
T16G1.4	WBGene00011798	2.83495	1.65977	0.0049137
fbxa-188	WBGene00009839	8.43124	1.45158	0.00511409
pfd-4	WBGene00007107	14.7136	1.39556	0.00521009
C45B2.1	WBGene00016658	2.53309	1.62578	0.00557898
sgk-1	WBGene00004789	3.15059	1.61637	0.00642901
Y57G11B.5	WBGene00013297	14.2178	1.1326	0.0067501
nhr-78	WBGene00003668	1.78964	1.5943	0.00704531
set-16	WBGene00011729	6.23765	-1.41054	0.00761248
srt-16	WBGene00016857	2.80993	-1.56223	0.00808015
Y94H6A.10	WBGene00022382	1.81229	1.55465	0.00913249
ppfr-2	WBGene00017064	2.60502	1.49134	0.00928546
mca-3	WBGene00003153	5.03312	1.33192	0.00930713
ragc-1	WBGene00012497	6.65012	1.28719	0.0103023
rbm-22	WBGene00011722	1.98226	-1.5245	0.0103161
taf-9	WBGene00006391	2.70287	-1.44498	0.0116027
snpc-3.3	WBGene00021662	5.83475	1.31436	0.0118142
M01B12.4	WBGene00019697	2.75512	1.46381	0.0121336
H18N23.2	WBGene00019211	1.42259	-1.48177	0.0121431
F26H9.2	WBGene00009174	2.02483	1.48829	0.0122685
prmt-7	WBGene00012298	2.66654	-1.43451	0.0125748
C17G10.6	WBGene00015918	2.83644	1.4527	0.0127257
cyp-25A1	WBGene00007963	2.16604	1.47945	0.0128051
Y76B12C.4	WBGene00022298	1.3672	-1.42509	0.0150457
ced-7	WBGene00000421	2.29621	1.40854	0.016998
lid-1	WBGene00007711	2.00295	-1.41372	0.0175446
W05H12.4	WBGene00219206	5.65427	1.19568	0.0181936
dcap-1	WBGene00021929	2.26736	1.38423	0.0185577
F46F11.1	WBGene00018508	3.04831	-1.29167	0.0201051
Y46H3C.7	WBGene00021607	1.73561	-1.38351	0.0203876
sru-21	WBGene00005684	4.44713	1.28929	0.0214719
hil-3	WBGene00001854	1.4082	1.36214	0.0217618
nduo-6	WBGene00010957	3.59245	-1.28569	0.0218743
clp-7	WBGene00000547	1.48311	-1.36702	0.0219078
uri-1	WBGene00016944	14.3254	-1.04453	0.0222146
atg-5	WBGene00022152	1.66351	1.35941	0.0223932
R05D3.3	WBGene00019878	1.25705	1.31368	0.0226969
act-3	WBGene00000065	4.50655	1.23714	0.0229409
C02F5.2	WBGene00015345	6.78978	-1.13056	0.0234724
ruvb-1	WBGene00007784	2.64898	1.28462	0.0240978
xrep-4	WBGene00018509	2.03042	1.32574	0.0245171
zen-4	WBGene00006974	5.46604	-1.11779	0.025035
clec-50	WBGene00012253	5.18554	1.11787	0.0250905
pxf-1	WBGene00004254	2.48456	-1.31806	0.0251996
hrg-7	WBGene00007605	2.73843	1.28698	0.0258071
par-1	WBGene00003916	3.95712	1.20206	0.0262508
acl-5	WBGene00011106	1.14748	-1.27107	0.0282207
mcm-2	WBGene00003154	5.45297	-1.15559	0.0294615
nars-1	WBGene00003815	6.80671	1.05678	0.0295565
F56H9.2	WBGene00010174	1.49669	1.29778	0.0297131
C07D8.2	WBGene00015562	1.95151	-1.28385	0.0299863
Y24F12A.3	WBGene00012498	5.31734	1.11538	0.0301119
mdf-1	WBGene00003160	2.02965	-1.28064	0.0303059
pud-4	WBGene00017498	15.2016	0.880758	0.0305827
C06C3.5	WBGene00007376	7.46565	1.08927	0.0306023
gpa-18	WBGene00020997	3.72296	1.23758	0.0311905
T06E6.1	WBGene00011538	2.2493	1.25463	0.0319818
vha-17	WBGene00009882	1.99887	-1.2786	0.0322389
kin-3	WBGene00002191	4.62288	-1.10394	0.0324732
gln-3	WBGene00001604	4.43606	1.1378	0.0325197
F02H6.4	WBGene00008537	1.70966	-1.2722	0.0330454
K05C4.5	WBGene00010582	5.66303	1.04992	0.0330839
Y47G6A.9	WBGene00021638	1.80572	1.27187	0.0331219
C18B2.5	WBGene00015956	1.59061	1.24492	0.0355111
dog-1	WBGene00001049	1.99665	1.24504	0.0358731
ecps-1	WBGene00008422	2.19975	-1.23051	0.0363012
ebax-1	WBGene00004140	1.45311	-1.23925	0.037166
ZK813.7	WBGene00045394	14.7017	0.881958	0.0371666
stip-1	WBGene00007412	3.37243	-1.18937	0.0372799
aex-5	WBGene00000088	2.86584	1.18676	0.0373546
T02G5.11	WBGene00020167	1.72451	-1.24039	0.0376268
his-24	WBGene00001898	3.79171	1.1131	0.0379207
clec-41	WBGene00007153	1.85097	1.22272	0.0397225
twk-30	WBGene00006682	11.1961	0.929839	0.0397332
ule-1	WBGene00021005	9.44156	0.926153	0.0401856
T05E12.6	WBGene00011487	1.20313	-1.16986	0.0405134
cdk-2	WBGene00019362	3.55379	1.13078	0.0405476
ule-3	WBGene00008378	8.47607	0.93817	0.0422299
rnh-1.0	WBGene00004382	2.30886	1.20366	0.0425525
F11E6.3	WBGene00008707	5.26437	1.03755	0.0426919
ipla-7	WBGene00011423	1.32119	-1.19843	0.0430251
pid-2	WBGene00021676	1.29212	1.18808	0.0432631
sqv-6	WBGene00005024	5.32269	1.05058	0.0447591
ctps-1	WBGene00012316	6.44959	-0.949575	0.0459637
Y39B6A.1	WBGene00012664	23.6945	0.716374	0.0460978
mek-5	WBGene00017098	8.84383	0.862427	0.0461911
M01E5.3	WBGene00010806	2.7459	1.13562	0.046216
F54D8.6	WBGene00018802	4.65185	1.00835	0.0481202
K06H7.7	WBGene00019458	1.51464	-1.17666	0.0483157
mcrs-1	WBGene00010420	3.09135	1.11036	0.0487029
B0334.4	WBGene00007144	2.47674	1.13347	0.0491321
T02G6.7	WBGene00011390	1.76282	1.16928	0.0491638
Y57G11C.5	WBGene00013303	4.92531	1.05762	0.0499655
fem-1	WBGene00001411	2.50092	1.17035	0.0499907

### Sheet: bet-1RNAi_vs_N2
gene name	Wbgene	Mean	log2(Fold change)	p-value
mlk-1	WBGene00003374	25.4686	2.77406	2.56e-09
W09G12.7	WBGene00021121	13.1002	3.67908	3.35e-08
B0284.3	WBGene00007133	9.05731	3.86514	6.91e-08
bet-1	WBGene00022473	28.6058	3.08343	7.14e-08
T19D12.5	WBGene00020580	11.9728	3.17705	9.29e-08
fos-1	WBGene00001345	13.7147	3.08706	1.59e-07
ttr-51	WBGene00010440	15.2864	2.52242	2.16e-07
his-24	WBGene00001898	14.7845	3.15777	2.79e-07
pmk-1	WBGene00004055	7.56621	3.49742	3.05e-07
dpy-14	WBGene00001075	5.84719	3.79145	5.3e-07
Y57G11C.5	WBGene00013303	17.0574	2.99636	3.05e-06
fbxa-188	WBGene00009839	20.761	2.85265	6.79e-06
C28G1.6	WBGene00016191	12.602	2.91095	1.34e-05
sec-15	WBGene00016188	6.32085	3.13942	1.46e-05
R03H10.7	WBGene00019859	6.05279	2.94879	1.77e-05
K09F6.10	WBGene00019593	20.0162	2.34699	4.3e-05
F56D5.4	WBGene00014772	12.2578	2.00637	8.28e-05
Y94H6A.10	WBGene00022382	3.86375	2.93837	0.00010774
T24B8.3	WBGene00011977	15.9523	1.66743	0.00011837
C35E7.6	WBGene00016458	35.2705	1.32991	0.00015138
C07D10.6	WBGene00044673	3.70223	2.98689	0.00015468
C39H7.2	WBGene00023252	22.6329	1.80698	0.00017825
ssp-35	WBGene00010091	3.2097	2.93147	0.00020619
ttr-15	WBGene00011561	22.1386	1.57343	0.0002143
lec-8	WBGene00002271	4.88755	2.63536	0.0002515
clec-41	WBGene00007153	4.26499	2.59708	0.00024201
lec-6	WBGene00002269	11.7666	1.85675	0.00026182
T24B8.4	WBGene00011978	4.62071	2.75161	0.00035006
vit-2	WBGene00006926	419.262	0.867927	0.0003966
D1086.3	WBGene00008390	11.7484	2.08491	0.00041612
T04F8.8	WBGene00011446	81.4007	0.93144	0.00044832
F53B2.8	WBGene00009957	3.33075	2.71267	0.00047138
ttr-45	WBGene00044737	5.5098	2.28987	0.00048824
dpy-17	WBGene00001076	5.40273	2.61453	0.00056689
ZK402.2	WBGene00022729	3.70812	2.54323	0.0005538
R10E8.7	WBGene00014821	4.73227	2.46348	0.00061716
D2007.2	WBGene00017042	7.60559	2.54617	0.00062775
F08A8.8	WBGene00045468	6.50514	2.13389	0.00077174
E02H9.6	WBGene00017104	11.3752	2.01812	0.0007981
ZK813.1	WBGene00022820	18.3272	1.60227	0.00082395
gcy-5	WBGene00001532	2.44899	2.62459	0.00103
T09A5.4	WBGene00011633	4.24118	2.28246	0.00101028
C42D4.1	WBGene00016594	22.6282	1.77298	0.00100894
hil-3	WBGene00001854	3.15554	2.54654	0.00109117
unc-27	WBGene00006764	32.6436	1.15776	0.00121236
F53B2.5	WBGene00009956	2.3386	2.58486	0.00120634
zmp-1	WBGene00006987	43.8936	1.57851	0.00137509
hasp-2	WBGene00021214	4.92113	2.33168	0.00140662
cyp-35C1	WBGene00007362	3.15501	-2.47327	0.00147915
efhd-1	WBGene00012980	2.1058	2.52002	0.00163388
srh-158	WBGene00005374	16.7223	-1.53762	0.00181553
F36A2.12	WBGene00009459	2.08423	2.5027	0.00179153
vit-5	WBGene00006929	320.447	0.778996	0.00188015
mdt-26	WBGene00016115	18.2876	1.76868	0.00197043
cav-1	WBGene00000301	5.07411	2.1981	0.00212827
Y37H2A.14	WBGene00045416	2.80722	2.42199	0.00220714
eef-1A.2	WBGene00001169	11.1785	1.55685	0.00235334
vig-1	WBGene00006924	96.3867	-0.837758	0.00240024
K05B2.4	WBGene00019404	2.11355	2.42768	0.00250549
let-2	WBGene00002280	15.331	1.47433	0.00261414
F53F1.2	WBGene00009980	31.4019	1.27678	0.00295081
pat-10	WBGene00003934	21.3617	1.21955	0.0034146
ule-3	WBGene00008378	10.55	1.46662	0.0034477
pab-2	WBGene00003903	3.46532	2.14832	0.00355137
ppfr-1	WBGene00008878	13.1304	1.55812	0.00362792
srr-10	WBGene00005661	2.33701	2.31041	0.00420704
hsp-43	WBGene00002024	8.42898	1.5868	0.00476087
F37C4.5	WBGene00018145	7.89025	1.69783	0.00555002
Y119D3B.21	WBGene00022497	36.2905	1.02139	0.00583265
dod-19	WBGene00022644	3.80388	2.01569	0.00600874
C16D9.4	WBGene00015859	2.24864	2.145	0.00632878
F14H8.8	WBGene00077582	2.33001	2.14529	0.00637926
cpr-4	WBGene00000784	4.66084	1.87125	0.00671469
ZC373.2	WBGene00013867	5.57139	1.90583	0.00744296
E04A4.3	WBGene00017118	2.9465	1.99337	0.00753531
sqt-3	WBGene00005018	17.6707	2.1288	0.00772911
Y76A2B.5	WBGene00013577	3.22166	1.95055	0.00855879
act-4	WBGene00000066	19.6137	1.18118	0.00897312
M28.4	WBGene00010895	2.26698	2.07873	0.00908128
rps-22	WBGene00004491	13.9752	-1.25162	0.00957575
C46G7.2	WBGene00016722	2.12583	2.06476	0.00946731
W05H12.2	WBGene00012290	3.40708	1.86766	0.00987124
atg-5	WBGene00022152	2.66914	2.01092	0.0104545
mom-4	WBGene00003396	4.53225	1.76681	0.010806
pvf-1	WBGene00004249	2.54701	1.98369	0.0109854
T28F4.5	WBGene00012140	11.8645	1.2743	0.0107449
del-7	WBGene00016699	5.43058	-1.65263	0.0110369
vit-6	WBGene00006930	457.817	0.695751	0.0113939
flcn-1	WBGene00017699	4.37502	1.78876	0.0115246
nlp-29	WBGene00003767	3.42772	1.89483	0.012615
Y39B6A.1	WBGene00012664	11.6762	-1.23363	0.0126439
fbxa-37	WBGene00013845	3.1138	1.93402	0.0126764
lgg-1	WBGene00002980	16.016	1.11805	0.0135426
ZK6.11	WBGene00022645	7.32705	1.50808	0.013552
hpo-27	WBGene00016418	3.88535	1.75385	0.0138735
nex-1	WBGene00003588	3.06874	1.84467	0.0142258
nmy-3	WBGene00012437	3.35225	1.96698	0.0145319
F56F10.1	WBGene00018984	6.02181	1.7279	0.0145797
mek-2	WBGene00003186	25.1922	1.21359	0.0148228
prg-2	WBGene00004179	4.10782	-1.65524	0.015154
ric-3	WBGene00004363	6.14574	1.71491	0.0155151
unc-33	WBGene00006769	3.87871	-1.75692	0.0153411
ttr-2	WBGene00010539	4.70541	1.60529	0.0159086
T07G12.8	WBGene00011599	4.48585	-1.72068	0.0159056
wago-2	WBGene00018862	7.18435	-1.39197	0.0156304
W05H12.4	WBGene00219206	5.9342	1.48268	0.0153566
F55B11.2	WBGene00010084	6.30039	1.41924	0.0162391
sas-6	WBGene00012888	3.84863	-1.65324	0.0165427
F07H5.5	WBGene00014309	7.47028	1.40293	0.0164014
Y67H2A.2	WBGene00013461	4.74386	1.79256	0.0169485
D1054.10	WBGene00008377	4.24762	1.60076	0.0175342
lgmn-1	WBGene00012144	2.98659	1.71143	0.0175803
glb-26	WBGene00011913	137.803	-0.875392	0.0179439
fan-1	WBGene00015310	6.66462	1.55165	0.0181276
ZK813.3	WBGene00022822	5.49657	1.68562	0.0184114
tag-196	WBGene00007055	4.74038	1.58272	0.0194188
pigg-1	WBGene00009204	7.93283	1.53017	0.0195275
gei-14	WBGene00001571	2.17212	-1.81452	0.020001
pqn-92	WBGene00004172	2.56919	1.79683	0.0199095
C13C4.6	WBGene00007550	12.2902	-1.07398	0.0202853
Y47H9B.2	WBGene00012946	2.04071	1.86337	0.0208275
mlc-2	WBGene00003370	26.2767	0.902476	0.0212047
ZK809.8	WBGene00014088	34.6323	0.994713	0.0213567
twk-30	WBGene00006682	10.9576	1.10729	0.0221917
ulp-4	WBGene00006739	2.51209	-1.79922	0.0221817
cbd-1	WBGene00010351	22.7008	-0.87216	0.0224944
ttr-6	WBGene00020886	2.84946	1.71055	0.0243264
cpn-3	WBGene00000779	6.50787	1.2969	0.0258352
nmy-1	WBGene00003776	4.47137	1.61996	0.0260344
rps-2	WBGene00004471	45.0928	-0.679714	0.0255368
gnrr-2	WBGene00007614	37.1344	0.926276	0.0256356
F22D6.2	WBGene00009050	3.4953	-1.57684	0.0261809
ddx-17	WBGene00010260	7.79155	-1.18958	0.0260457
K08D12.3	WBGene00019537	16.9518	-0.918586	0.0256309
ZK813.7	WBGene00045394	15.4693	1.0612	0.0262421
ule-5	WBGene00013394	7.05467	1.31376	0.0265316
cpr-9	WBGene00010204	35.1095	0.942265	0.0272832
mrp-4	WBGene00003410	5.51564	-1.51262	0.0276002
cpi-2	WBGene00000534	61.0683	1.0887	0.027909
cpr-1	WBGene00000781	3.67978	1.51	0.0282674
dnj-9	WBGene00001027	4.64424	1.57502	0.0282974
snr-2	WBGene00004915	11.2088	-1.03671	0.0290003
C37C3.1	WBGene00016495	4.30434	-1.45104	0.0288722
F20D6.8	WBGene00017637	14.1293	1.07712	0.028719
Y71H2AM.11	WBGene00022176	4.83261	1.43615	0.0285747
asp-6	WBGene00000219	17.0686	0.941541	0.0293307
far-2	WBGene00001386	38.8358	0.805916	0.0296881
C16A11.4	WBGene00015817	2.23716	-1.67986	0.030401
F09E5.10	WBGene00017288	3.66373	1.55607	0.0314966
rpa-1	WBGene00017546	5.044	-1.39483	0.0321861
gpa-18	WBGene00020997	3.40746	1.53005	0.0320183
fkb-3	WBGene00001428	4.06095	1.43749	0.0345946
pqn-74	WBGene00004156	3.12696	1.56202	0.0348954
puf-3	WBGene00004239	2.31714	-1.6136	0.0351417
K01D12.3	WBGene00010463	12.0386	0.987557	0.0355598
rml-1	WBGene00010665	5.43748	-1.27795	0.0356361
F59B1.2	WBGene00019097	2.41003	1.60636	0.0356249
fnci-1	WBGene00020935	5.67704	1.43601	0.0346633
Y49F6C.6	WBGene00021728	37.9326	-0.766338	0.0343074
pals-26	WBGene00007131	3.34208	1.46791	0.0369186
ruvb-1	WBGene00007784	3.00641	1.50895	0.0368471
cdc-48.2	WBGene00008053	4.53124	-1.34385	0.0368934
cey-3	WBGene00000474	26.0672	-0.836435	0.0375376
rmd-2	WBGene00007786	2.09315	1.63341	0.037711
lpr-1	WBGene00002393	7.05631	1.1932	0.0379681
garr-1	WBGene00022046	4.88198	-1.28982	0.0382887
C37A2.7	WBGene00016493	39.1463	-0.652102	0.0402009
bre-5	WBGene00000270	3.15818	-1.50209	0.0405314
wago-1	WBGene00011061	8.63316	-1.10671	0.0411915
ttr-16	WBGene00012382	6.56251	1.14791	0.0411628
C37H5.5	WBGene00016508	4.20693	-1.35833	0.0409999
ttr-50	WBGene00010234	3.10826	1.46175	0.0420149
act-5	WBGene00000067	15.1703	0.929065	0.04229
col-166	WBGene00000739	21.4685	0.978296	0.0435131
dnj-19	WBGene00001037	9.47945	-1.07553	0.0430208
M02B1.3	WBGene00010828	2.49905	-1.56555	0.0438417
B0303.3	WBGene00015125	3.50158	1.42695	0.0434622
mtch-1	WBGene00018395	8.80941	1.11636	0.0434935
cerk-1	WBGene00020398	5.00437	1.24716	0.0438335
mct-2	WBGene00015273	4.582	1.55808	0.0447769
cgh-1	WBGene00000479	17.7713	-0.846727	0.0457254
D2023.1	WBGene00014300	3.17161	1.59878	0.0458908
perm-4	WBGene00016638	23.9163	0.816495	0.046211
nas-11	WBGene00003530	2.18812	1.56204	0.0468167
npp-21	WBGene00019940	6.93269	-1.10641	0.047122
mel-32	WBGene00003214	2.73958	1.5147	0.0490122
rpoa-2	WBGene00008781	2.08399	-1.51647	0.048057
F54D1.6	WBGene00010047	2.19067	1.5465	0.0491648
set-16	WBGene00011729	6.47456	-1.36035	0.0485329
W01F3.2	WBGene00012185	4.34267	1.38621	0.0488678
srbc-80	WBGene00013624	3.69992	1.40313	0.0483507
C33G8.2	WBGene00016360	12.978	1.03576	0.0490523
lat-1	WBGene00002251	4.30842	1.34483	0.0495294

### Sheet: bet-1KO_vs_N2
gene name	Wbgene	Mean	log2(Fold change)	p-value
mlk-1	WBGene00003374	24.1336	2.64229	9.52e-10
dpy-14	WBGene00001075	6.17801	3.99254	5.03e-09
col-139	WBGene00000712	14.5181	2.65861	4.28e-08
his-24	WBGene00001898	10.1547	2.77484	6.98e-08
B0284.3	WBGene00007133	5.55678	3.3579	5.81e-07
F20D6.8	WBGene00017637	22.1967	1.85471	6.95e-07
Y57E12AL.4	WBGene00021958	4.99297	3.23575	1.87e-06
ttr-15	WBGene00011561	23.9702	1.66545	2.34e-06
C42D4.1	WBGene00016594	19.2418	1.59152	1e-05
daf-19	WBGene00000914	2.93792	3.09456	1.83e-05
D1054.10	WBGene00008377	7.43425	2.40927	1.75e-05
T28F4.5	WBGene00012140	17.5808	1.80693	1.35e-05
K09F6.10	WBGene00019593	16.2868	2.11808	1.65e-05
Y119D3B.21	WBGene00022497	43.4108	1.32988	1.77e-05
asp-1	WBGene00000214	30.7578	1.38626	2.19e-05
T24B8.4	WBGene00011978	4.40675	2.89003	2.63e-05
E02H9.6	WBGene00017104	10.0527	2.03996	2.77e-05
T04F8.8	WBGene00011446	90.6728	1.13202	3.24e-05
W09G12.7	WBGene00021121	4.70733	2.49419	5.94e-05
fbxa-37	WBGene00013845	5.01031	2.60283	8.06e-05
F53F1.2	WBGene00009980	39.345	1.62571	0.000104421
T05G5.1	WBGene00011498	5.4484	2.24399	0.00011095
F56D5.4	WBGene00014772	11.7633	1.84255	0.000112081
Y94H6A.10	WBGene00022382	3.08164	2.73858	0.000111768
Y57G11C.5	WBGene00013303	8.00865	2.09596	0.000133106
W05H12.4	WBGene00219206	7.857	1.95538	0.000133037
col-81	WBGene00000657	5.45627	2.24808	0.000160849
pmp-2	WBGene00004059	14.2485	1.60609	0.000166975
R03H10.7	WBGene00019859	4.59454	2.4524	0.000167228
col-129	WBGene00000703	2.90238	2.63037	0.000205466
fos-1	WBGene00001345	13.8103	2.52486	0.000197418
F37H8.2	WBGene00009511	25.108	1.27462	0.000201565
K03H1.7	WBGene00010542	7.84714	2.02022	0.000261391
unc-27	WBGene00006764	33.0299	1.13586	0.000310303
asp-12	WBGene00017678	3.69562	2.43534	0.000318416
dim-1	WBGene00001000	4.57855	2.33018	0.000344969
cav-1	WBGene00000301	4.6444	2.20489	0.000375701
T19D12.5	WBGene00020580	5.86374	2.10791	0.000391615
nhr-101	WBGene00003691	18.8781	1.59629	0.000412875
W05H12.2	WBGene00012290	4.60609	2.25109	0.000449876
sec-15	WBGene00016188	3.28161	2.41842	0.000443871
C28G1.6	WBGene00016191	6.22327	2.09962	0.000449199
mek-2	WBGene00003186	27.0855	1.41141	0.000477004
C33G8.2	WBGene00016360	15.7249	1.37491	0.000486834
lec-6	WBGene00002269	10.2775	1.57588	0.00053637
ppfr-1	WBGene00008878	11.701	1.46962	0.000576283
Y51H4A.24	WBGene00013118	11.5391	1.72417	0.000573927
zmp-1	WBGene00006987	34.9295	1.25398	0.000652009
hasp-2	WBGene00021214	4.04587	2.24558	0.000684844
C39H7.2	WBGene00023252	16.7451	1.30771	0.000693952
syx-7	WBGene00009478	5.01554	2.0178	0.000779316
ppw-1	WBGene00004093	5.04853	-1.94467	0.000830595
nmy-1	WBGene00003776	5.29357	1.94704	0.000862905
ggtb-1	WBGene00015099	5.1359	2.01558	0.000898461
pat-10	WBGene00003934	22.5727	1.18481	0.000955915
car-1	WBGene00012484	68.8197	-1.02767	0.00102922
cey-2	WBGene00000473	70.9106	-0.926047	0.00105453
F42A8.1	WBGene00009626	4.39354	1.98343	0.00112704
rml-1	WBGene00010665	5.17304	-1.89805	0.00116171
glh-1	WBGene00001598	16.1776	-1.32781	0.00119201
pmp-1	WBGene00004058	4.64208	2.02951	0.0013157
C10G8.8	WBGene00015684	21.7803	1.11932	0.00130873
ech-8	WBGene00001157	3.21364	2.27163	0.00139052
F40F12.9	WBGene00043995	2.76162	2.21007	0.00148578
ttr-51	WBGene00010440	8.51724	1.49783	0.00154341
T07G12.8	WBGene00011599	4.41376	-2.01577	0.00181139
Y119C1A.1	WBGene00022466	6.61811	1.72309	0.00193341
lgmn-1	WBGene00012144	4.07056	2.02389	0.00200035
pcp-1	WBGene00003956	2.55912	2.16266	0.0020553
asp-6	WBGene00000219	18.9895	1.07744	0.00214414
let-711	WBGene00002845	10.2423	-1.48037	0.00220734
act-5	WBGene00000067	16.9401	1.14792	0.00234878
kqt-1	WBGene00002233	3.77168	2.01927	0.00229621
let-2	WBGene00002280	13.5128	1.28803	0.00230016
mlc-2	WBGene00003370	28.3325	1.04357	0.00232038
rab-28	WBGene00004281	6.69007	1.61472	0.00255027
C17G10.6	WBGene00015918	3.39709	2.02367	0.00269078
pmk-1	WBGene00004055	6.67102	2.23321	0.00284663
twk-45	WBGene00006695	3.75328	1.96379	0.00289136
col-135	WBGene00000708	32.071	1.17244	0.00327578
tni-1	WBGene00006584	2.85316	2.00635	0.00325749
npp-21	WBGene00019940	6.33589	-1.54585	0.00325127
ule-1	WBGene00021005	11.7754	1.34888	0.00320549
dnj-9	WBGene00001027	4.51893	1.74343	0.00339625
ttr-14	WBGene00011460	6.18151	1.56817	0.00345795
tnt-2	WBGene00006587	31.3914	1.14846	0.00360096
mdt-26	WBGene00016115	14.0784	1.2786	0.00364548
Y75B8A.7	WBGene00013544	8.64064	-1.32465	0.00384708
clik-1	WBGene00020808	15.6833	1.22319	0.00390886
F13H10.6	WBGene00008777	2.77775	1.9368	0.00398101
Y39B6A.1	WBGene00012664	27.5028	1.00676	0.00405698
ZK688.5	WBGene00022800	3.23062	-2.02846	0.00437587
lig-1	WBGene00002985	5.13697	-1.69636	0.00459113
rme-2	WBGene00004374	9.44852	-1.33616	0.00472322
Y49F6C.6	WBGene00021728	37.5448	-0.886286	0.0047867
mup-2	WBGene00003495	19.5572	1.05121	0.00489374
mdt-17	WBGene00007017	25.7893	-0.994599	0.00513239
F59B1.2	WBGene00019097	3.00937	1.90317	0.0051501
zyg-9	WBGene00006994	4.35993	-1.67137	0.00530035
twk-30	WBGene00006682	12.4453	1.26366	0.00600654
B0019.2	WBGene00007094	6.39949	1.63363	0.00602636
tpp-2	WBGene00017686	6.34128	-1.46209	0.0059391
del-7	WBGene00016699	5.94167	-1.53506	0.00612959
cpr-1	WBGene00000781	4.01737	1.66539	0.0068203
C35E7.6	WBGene00016458	31.1594	0.998322	0.00687872
gcy-22	WBGene00001547	3.58763	1.70885	0.00736855
fasn-1	WBGene00009342	2.96465	1.85292	0.0073258
vig-1	WBGene00006924	103.981	-0.726028	0.00751199
F53C11.3	WBGene00009973	4.39083	1.59855	0.00750155
col-142	WBGene00000715	6.19344	1.42599	0.00767263
cpi-2	WBGene00000534	57.3447	0.983167	0.00843137
csn-1	WBGene00000813	4.94931	1.47055	0.00826263
dnj-17	WBGene00001035	10.1416	-1.19793	0.00831231
sqt-3	WBGene00005018	11.2337	1.93774	0.00848555
cpr-9	WBGene00010204	34.6647	0.869731	0.00822597
gadr-4	WBGene00021053	3.8497	-1.78131	0.00843818
F07H5.5	WBGene00014309	7.30064	1.2884	0.00875856
ruvb-1	WBGene00007784	3.26204	1.71497	0.00889336
tgs-1	WBGene00011631	3.42209	1.66731	0.00894039
C53H9.2	WBGene00016907	4.51406	-1.51582	0.00907006
F09E5.10	WBGene00017288	4.22687	1.72472	0.00899942
cpn-3	WBGene00000779	6.56848	1.38956	0.00920349
icd-2	WBGene00022042	24.5808	-0.871697	0.0093737
act-4	WBGene00000066	18.5418	0.964181	0.0113196
cec-1	WBGene00000414	12.8955	1.08658	0.0107008
far-2	WBGene00001386	41.1319	0.827686	0.0110903
ras-2	WBGene00004311	5.26259	1.48777	0.0113186
rnr-1	WBGene00004391	5.8711	-1.3701	0.0108906
ctr-9	WBGene00007184	9.05749	-1.19859	0.0106635
ule-3	WBGene00008378	8.9377	1.16243	0.0113047
dct-16	WBGene00012615	83.1552	0.73975	0.011012
Y76A2B.5	WBGene00013577	2.95507	1.76556	0.0106961
hpo-27	WBGene00016418	3.27541	1.6347	0.011237
fcho-1	WBGene00018974	6.07972	1.45259	0.010849
K05B2.4	WBGene00019404	3.05973	1.90502	0.0108327
math-49	WBGene00022690	2.66562	-1.78734	0.0111327
act-3	WBGene00000065	4.92775	1.53339	0.0115673
par-4	WBGene00003919	6.98175	-1.25469	0.0116471
H03A11.2	WBGene00010357	6.24804	1.37103	0.0115105
prx-2	WBGene00004192	331.806	0.974964	0.0117379
T23E7.2	WBGene00020732	3.12685	1.65311	0.0118449
cpl-1	WBGene00000776	30.6668	0.802766	0.0121213
unc-15	WBGene00006754	8.65229	1.14233	0.0121699
F55B11.2	WBGene00010084	6.03798	1.29252	0.0120982
prg-2	WBGene00004179	4.21907	-1.48132	0.0123308
ttr-2	WBGene00010539	4.05837	1.4749	0.0126696
C06C3.5	WBGene00007376	7.4449	1.28459	0.0129981
W08F4.12	WBGene00021101	3.37899	1.57352	0.0130805
mtch-1	WBGene00018395	10.3377	1.27161	0.0133016
F46H5.3	WBGene00018519	10.4977	1.05486	0.0137127
hsp-43	WBGene00002024	7.12258	1.22988	0.0142556
iff-2	WBGene00002065	2.80952	1.65069	0.0145361
lys-1	WBGene00003090	5.77083	1.30662	0.0144572
pals-26	WBGene00007131	3.58824	1.5404	0.014586
him-18	WBGene00011415	4.91224	-1.41485	0.0148877
col-166	WBGene00000739	22.5885	1.05011	0.0151851
D1086.3	WBGene00008390	6.7933	1.26114	0.0151007
cgh-1	WBGene00000479	18.1631	-0.888962	0.0156984
rps-22	WBGene00004491	16.1869	-0.943984	0.0155335
itsn-1	WBGene00006405	8.68825	-1.10265	0.0157004
C17H12.8	WBGene00015933	7.85611	1.26144	0.0156563
sptl-1	WBGene00016020	3.06331	1.61582	0.0158965
heh-1	WBGene00006452	3.6723	1.48522	0.0160854
rnh-1.0	WBGene00004382	2.56275	1.711	0.0161945
ule-5	WBGene00013394	6.79183	1.2261	0.0163467
mom-4	WBGene00003396	3.99809	1.51605	0.0169155
Y62H9A.3	WBGene00013391	4.46694	1.37797	0.0168138
crtc-1	WBGene00021237	39.3297	-1.01516	0.0168289
B0228.7	WBGene00015064	4.71926	1.47276	0.0173317
gfat-2	WBGene00009035	3.22681	-1.52003	0.0177752
D1086.11	WBGene00044081	8.8527	1.11578	0.0178234
R10E8.7	WBGene00014821	4.15428	1.76468	0.0180885
cpg-1	WBGene00000465	16.9213	-0.994508	0.0188148
pms-2	WBGene00004064	4.48735	-1.61585	0.018825
wdr-83	WBGene00018014	2.87675	1.59711	0.0186929
acly-2	WBGene00007150	4.29361	-1.37783	0.0191527
F49E2.5	WBGene00009888	5.04617	1.33439	0.0193387
C37A2.7	WBGene00016493	41.8588	-0.698715	0.0193361
D2007.2	WBGene00017042	3.87977	1.56293	0.0193806
flcn-1	WBGene00017699	3.26864	1.50737	0.0191348
col-179	WBGene00000752	41.7242	0.723647	0.0195102
hmg-12	WBGene00001977	7.78683	-1.13142	0.0196793
cpi-1	WBGene00000535	9.8945	1.08884	0.0204061
lgg-1	WBGene00002980	14.6071	0.916748	0.0205556
pam-1	WBGene00003914	8.62978	-1.17722	0.0204785
simr-1	WBGene00015504	14.223	-0.869959	0.0204791
F13C5.2	WBGene00017423	3.10821	1.54058	0.0201797
F56F10.1	WBGene00018984	4.54285	1.41263	0.0200637
cey-3	WBGene00000474	27.9894	-0.72207	0.0207644
zen-4	WBGene00006974	5.65411	-1.24295	0.0208558
col-103	WBGene00000677	66.9297	0.703523	0.0221435
ulp-4	WBGene00006739	2.78837	-1.59179	0.022318
C13C4.6	WBGene00007550	13.1802	-0.917412	0.0219582
F53A2.9	WBGene00009953	2.5434	1.60687	0.0219927
T05H10.1	WBGene00011507	5.14205	-1.30468	0.0223487
cyp-13A6	WBGene00011673	4.53278	1.36055	0.0220789
C45G9.6	WBGene00016677	3.00981	1.51776	0.0215664
Y71H2AM.11	WBGene00022176	4.7275	1.37102	0.0216757
cth-2	WBGene00022856	3.46777	1.4436	0.0218486
mlc-1	WBGene00003369	8.25902	1.13356	0.0225947
gld-1	WBGene00001595	16.8755	-0.933215	0.023293
prmt-1	WBGene00013766	9.7505	-0.992637	0.0232923
C16A3.6	WBGene00015811	10.4553	1.01404	0.023263
gpr-1	WBGene00001688	2.85469	1.48814	0.0239737
mdt-15	WBGene00007016	2.55339	-1.59566	0.0239949
atp-5	WBGene00007385	6.93818	-1.14476	0.0246031
ttr-50	WBGene00010234	3.06747	1.4528	0.0246894
lpr-1	WBGene00002393	6.78894	1.12724	0.0251888
rpl-11.2	WBGene00004423	10.5587	0.934445	0.0260789
fbxa-188	WBGene00009839	11.0758	1.59457	0.026051
ZK813.7	WBGene00045394	14.9057	0.919916	0.0260129
rbm-17	WBGene00010233	2.72836	1.47159	0.0263553
bckd-1A	WBGene00012713	5.60949	1.25775	0.0265303
klp-15	WBGene00002225	2.79176	-1.48676	0.0269508
C26F1.3	WBGene00016148	3.80716	1.34544	0.0269782
C44B7.5	WBGene00016627	6.66443	1.14806	0.0270688
pud-4	WBGene00017498	16.1763	0.867474	0.0277988
nop-1	WBGene00017774	3.12699	-1.41311	0.028119
tmed-4	WBGene00013360	2.92485	1.44066	0.0282958
let-805	WBGene00002915	3.02017	1.46054	0.0291462
taf-11.2	WBGene00006394	5.64747	1.16839	0.0289567
cyp-35C1	WBGene00007362	3.88924	-1.38033	0.0291551
srh-158	WBGene00005374	19.9288	-0.912103	0.0296063
pab-1	WBGene00003902	44.5301	-0.61203	0.0298348
vab-10	WBGene00006876	8.87688	0.961685	0.0298922
irld-53	WBGene00021222	177.391	0.79892	0.0312916
ZK813.1	WBGene00022820	13.4182	0.890522	0.0312712
AC3.9	WBGene00044022	10.7703	1.02031	0.0314257
szy-4	WBGene00077732	2.84812	-1.42827	0.0319306
Y95B8A.6	WBGene00022386	33.9252	-0.694306	0.0320848
asp-3	WBGene00000216	13.1767	0.903257	0.0324168
F21D5.5	WBGene00009010	9.16866	0.99495	0.032776
R74.8	WBGene00011282	45.3777	-0.653872	0.0327884
Y54G2A.15	WBGene00021880	7.48277	1.06288	0.0325526
C17E4.20	WBGene00219313	3.23713	1.3905	0.033312
Y46D2A.2	WBGene00021590	4.92302	1.25274	0.0337566
col-107	WBGene00000681	4.24372	1.32968	0.0347809
hsp-60	WBGene00002025	13.2316	-0.871967	0.0351141
hrdl-1	WBGene00009164	2.81798	1.39194	0.0351102
larp-1	WBGene00020097	22.1901	-0.735159	0.035033
col-8	WBGene00000597	214.639	0.559585	0.0355041
dnj-19	WBGene00001037	9.97922	-0.940661	0.0362209
unc-32	WBGene00006768	3.35342	1.33735	0.0361639
sru-21	WBGene00005684	3.74881	1.33558	0.0363986
T24B8.3	WBGene00011977	12.899	0.901707	0.0366254
rps-8	WBGene00004477	25.8669	-0.680692	0.0368544
hsp-3	WBGene00002007	12.2506	0.87824	0.0376181
nos-2	WBGene00003784	3.93732	-1.28681	0.0372723
txt-18	WBGene00016310	4.00196	1.22331	0.0377811
math-44	WBGene00021193	2.66361	1.38187	0.0372255
Y71H2B.2	WBGene00022192	4.32968	-1.22742	0.0373726
C33C12.11	WBGene00044360	3.45967	-1.3874	0.0376478
cct-2	WBGene00000378	4.62021	-1.21412	0.0385094
ttr-16	WBGene00012382	6.44942	1.04067	0.0383723
R10E8.4	WBGene00011210	34.5033	0.844309	0.0389129
rips-1	WBGene00019963	131.966	0.735889	0.0387875
act-1	WBGene00000063	28.413	0.67767	0.0393814
rpl-11.1	WBGene00004422	30.7158	-0.733869	0.0396799
ZK809.8	WBGene00014088	31.868	0.79714	0.0395026
C52B9.8	WBGene00016868	3.16205	1.30483	0.0391941
Y40C7B.1	WBGene00021498	2.75979	1.37164	0.0395366
F28B4.3	WBGene00017892	3.27594	1.28458	0.0398353
stip-1	WBGene00007412	2.9432	-1.40803	0.0404213
eftu-2	WBGene00001166	4.01225	-1.20229	0.0413864
ZC373.2	WBGene00013867	3.6101	1.3117	0.041543
ZK637.12	WBGene00014029	528.023	0.721554	0.0414265
lonp-1	WBGene00016391	3.08478	-1.29885	0.0411833
F37C4.5	WBGene00018145	5.15299	1.09868	0.0414617
Y65B4A.6	WBGene00022029	17.4352	-0.793456	0.0420253
clec-63	WBGene00009394	13.5582	0.817477	0.0423958
mlt-11	WBGene00012186	2.78765	-1.34633	0.0425213
M153.4	WBGene00044144	12.7971	0.870316	0.0424669
C35A5.8	WBGene00007952	3.5251	-1.25909	0.0428523
puf-12	WBGene00014165	7.4006	-0.977103	0.0433501
slx-1	WBGene00018909	2.90532	-1.40061	0.0432153
cct-5	WBGene00000380	5.84851	-1.02645	0.0440344
rbpl-1	WBGene00009477	17.7429	-0.721449	0.0440921
B0285.3	WBGene00007136	5.01176	1.13468	0.0445251
F08A8.8	WBGene00045468	3.7458	1.24123	0.0449008
emb-9	WBGene00001263	8.06146	0.937195	0.0451191
srz-87	WBGene00023470	2.79196	1.39628	0.0456741
T14G8.3	WBGene00011771	6.26279	1.03787	0.0458614
nmtn-1	WBGene00019434	66.358	-0.694009	0.0460461
vit-1	WBGene00006925	77.5487	-0.728205	0.0471514
metr-1	WBGene00010988	3.16956	-1.26285	0.0470729
egg-1	WBGene00015083	9.07082	-0.93182	0.0465232
gba-4	WBGene00021160	2.65138	-1.32686	0.0470258
Y25C1A.8	WBGene00021295	3.01612	-1.2981	0.0470418
top-1	WBGene00006595	83.5342	-0.59664	0.047392
vbh-1	WBGene00006888	6.50333	-1.02311	0.0483641
C32D5.8	WBGene00016316	3.14933	1.2544	0.0483074
cyn-7	WBGene00000883	15.7418	-0.73705	0.048661
nhr-88	WBGene00003678	2.97571	1.30631	0.0492558
unc-33	WBGene00006769	4.10868	-1.21619	0.0491184
mcrs-1	WBGene00010420	3.43633	1.28505	0.0489015
lpr-2	WBGene00011726	7.46222	1.03232	0.0491404
rpn-11	WBGene00004467	4.17714	-1.14157	0.0494853
ags-3	WBGene00000092	1.32509	1.49302	0.0479743
aip-1	WBGene00000097	1.34859	1.63874	0.0291548
aly-1	WBGene00000120	1.72781	1.59027	0.0311619
asm-3	WBGene00000213	2.14907	1.51709	0.0327585
cat-4	WBGene00000298	1.71618	1.53763	0.0363963
ced-7	WBGene00000421	1.99019	1.53159	0.031571
cng-1	WBGene00000562	1.27802	1.52856	0.0424802
col-73	WBGene00000649	2.16371	1.51263	0.0380959
col-149	WBGene00000722	1.47803	1.77601	0.0174678
col-165	WBGene00000738	1.32793	1.81733	0.0160179
ints-6	WBGene00000994	2.04355	1.50179	0.0357432
dpy-17	WBGene00001076	2.13949	1.73876	0.0161667
far-8	WBGene00001392	1.9996	1.78019	0.0133452
fkb-5	WBGene00001430	1.51914	1.78447	0.0170706
hil-3	WBGene00001854	2.33067	2.23051	0.00224559
his-57	WBGene00001931	0.98966	1.5291	0.0413199
lam-3	WBGene00002248	1.12367	1.72589	0.0220148
lec-8	WBGene00002271	2.28934	1.71603	0.0140006
lin-52	WBGene00003035	2.24933	1.50563	0.0322433
lrp-2	WBGene00003072	1.26379	1.50835	0.0455728
lys-2	WBGene00003091	2.46347	1.37793	0.0454392
mig-21	WBGene00003252	1.28036	1.70648	0.0234666
mlp-1	WBGene00003375	2.10573	1.75397	0.0154504
mrp-3	WBGene00003409	1.53051	1.69934	0.0233279
mua-3	WBGene00003482	1.5152	1.66961	0.0264052
mua-6	WBGene00003485	1.80448	1.61925	0.0269927
ncx-7	WBGene00003572	2.27991	1.82818	0.0109978
nex-1	WBGene00003588	2.30575	1.65137	0.0184566
nlp-29	WBGene00003767	2.47347	1.62497	0.0177117
tent-5	WBGene00004131	2.20779	1.38008	0.0460537
pqn-92	WBGene00004172	2.04659	1.54321	0.0313953
ufd-1	WBGene00006733	1.6476	-1.51476	0.0406926
ulp-2	WBGene00006737	1.44585	1.48783	0.0488064
vps-26	WBGene00006931	2.35542	-1.44873	0.036867
wee-1.3	WBGene00006940	1.63653	-1.54663	0.0363548
B0035.13	WBGene00007112	1.17451	1.81404	0.0162684
clec-41	WBGene00007153	2.31538	1.74424	0.0131039
tofu-1	WBGene00007785	1.4425	1.72734	0.0214769
idpp-14	WBGene00007817	1.08553	1.61503	0.0316937
C50F4.1	WBGene00008229	1.89454	2.05782	0.00534207
ecps-1	WBGene00008422	2.16493	-1.48625	0.0342891
F10D11.2	WBGene00008648	1.49034	-1.59273	0.0340883
F13B12.6	WBGene00008733	2.38653	-1.60978	0.0229493
slc-25A18.1	WBGene00008979	2.00208	1.50617	0.034728
F25H8.2	WBGene00009132	2.24481	-1.43925	0.0419421
capg-1	WBGene00009254	2.24572	-1.46586	0.0367599
F33A8.10	WBGene00009356	1.41057	1.52289	0.043465
F33H2.2	WBGene00009366	1.91635	-1.58858	0.0286648
F36A2.3	WBGene00009453	1.37137	1.67902	0.0252496
F36A2.12	WBGene00009459	2.19571	1.60199	0.0295221
scl-2	WBGene00009895	1.05622	1.65369	0.028012
F53B2.8	WBGene00009957	2.20493	2.31237	0.00148911
ssp-35	WBGene00010091	1.6627	2.15183	0.00425333
F56H9.2	WBGene00010174	1.82738	1.61176	0.0279382
pot-2	WBGene00010195	1.07165	1.64353	0.0288643
K04C1.5	WBGene00010555	2.44229	1.75011	0.0113674
K08E4.2	WBGene00010666	2.11365	1.5936	0.0306092
fbxb-1	WBGene00012063	1.23826	1.87583	0.0129881
del-4	WBGene00012116	1.60494	2.21934	0.00312134
cnc-10	WBGene00012152	1.592	1.69503	0.0228907
W02B12.1	WBGene00012201	1.09931	1.67099	0.026425
W09D6.5	WBGene00012358	1.36902	1.49097	0.0474885
nmy-3	WBGene00012437	2.27671	2.0864	0.00423139
Y24F12A.1	WBGene00012496	1.71777	-1.54492	0.0360871
Y32F6B.1	WBGene00012531	1.38272	1.56684	0.0368565
Y38E10A.14	WBGene00012592	2.34969	2.25388	0.00185515
Y41E3.1	WBGene00012762	1.66047	1.78402	0.0172171
Y48A6B.7	WBGene00012968	1.10835	1.60775	0.0320484
Y54G9A.7	WBGene00013210	1.91978	-1.50352	0.0389258
tsen-2	WBGene00013231	1.24527	1.87017	0.0132716
Y62E10A.19	WBGene00013385	1.92147	1.51279	0.0377837
Y105C5A.13	WBGene00013637	1.49322	1.96711	0.00918907
Y105E8A.14	WBGene00013674	2.17335	-1.89199	0.00835487
ZC443.2	WBGene00013897	1.22683	1.73382	0.0214159
faah-1	WBGene00015047	1.67513	1.84194	0.0133049
C14C11.2	WBGene00015766	1.22212	-1.8275	0.0155136
C16A11.4	WBGene00015817	2.32476	-1.57659	0.0236091
C16D9.4	WBGene00015859	1.69421	1.78876	0.0158332
C17H12.3	WBGene00015929	0.977178	1.51535	0.0428696
ift-74	WBGene00016005	1.42494	1.96095	0.00940253
ari-1.3	WBGene00016156	2.44769	1.78176	0.00989622
bicd-1	WBGene00016611	2.04021	2.03603	0.00493657
C45B2.1	WBGene00016658	2.40599	1.80752	0.00928858
math-22	WBGene00016717	1.57858	1.75085	0.0196912
C46G7.2	WBGene00016722	1.93942	1.90795	0.0102731
C49C8.2	WBGene00016766	1.94032	1.76281	0.0153018
D2096.12	WBGene00017079	1.41608	-1.5093	0.0454545
nstp-2	WBGene00017480	2.41016	1.98915	0.00550317
ets-6	WBGene00017606	2.16824	-1.41823	0.0474011
mfsd-13.1	WBGene00017886	1.97736	-1.46667	0.0395893
F35D11.4	WBGene00018045	1.07517	-1.64324	0.0286769
F39F10.4	WBGene00018204	2.24818	1.84764	0.00949723
tag-343	WBGene00018374	1.05317	1.65791	0.0276522
disl-2	WBGene00018612	1.71034	1.4922	0.0427601
F53A9.8	WBGene00018731	1.71064	2.36432	0.00157744
H18N23.2	WBGene00019211	1.57732	-1.64182	0.0282332
hrpa-2	WBGene00019249	1.2872	1.81082	0.0164153
btb-10	WBGene00019313	2.21464	2.48276	0.000860635
txt-4	WBGene00019368	1.86392	1.96856	0.00728483
K09C6.2	WBGene00019556	1.3527	1.71569	0.0229153
R05F9.6	WBGene00019890	1.33587	-1.93546	0.0103749
R12B2.3	WBGene00020019	1.4217	1.47583	0.0495645
R148.5	WBGene00020104	1.62974	2.25987	0.0025982
T14B4.3	WBGene00020500	1.90516	1.66595	0.0213823
T19B4.5	WBGene00020558	1.45459	-1.58107	0.0351557
W05F2.3	WBGene00021035	2.07058	-1.41646	0.0459301
W06E11.1	WBGene00021061	1.34852	-1.60075	0.0331861
	WBGene00021283	1.24175	-1.7281	0.022008
pid-2	WBGene00021676	1.81309	2.01784	0.00618991
nduf-9	WBGene00021800	2.42423	1.41284	0.0388269
atg-5	WBGene00022152	1.73942	1.82988	0.0126885
Y82E9BR.18	WBGene00022350	1.77822	-1.85956	0.0124528
mrpl-19	WBGene00022470	1.75958	-1.45446	0.0473497
ZK402.2	WBGene00022729	2.04518	1.63898	0.0245047
pcp-5	WBGene00022801	1.30591	1.93056	0.0105656
F42A10.9	WBGene00023489	1.41457	1.90823	0.0115098
pacs-1	WBGene00044077	1.90124	-1.49849	0.0418189
T26H5.9	WBGene00044206	1.43022	1.5407	0.0409755
ufm-1	WBGene00044324	1.02858	1.48975	0.045904
C07D10.6	WBGene00044673	1.8367	2.30489	0.00213847
Y62E10A.20	WBGene00044745	1.51552	1.94404	0.0100478
Y52B11A.12	WBGene00077539	1.31508	1.93207	0.0105031
F14H8.8	WBGene00077582	1.48242	1.61888	0.0305288
C06C3.12	WBGene00175031	1.05583	1.47472	0.0481516
F28E10.16	WBGene00235292	1.31931	1.87078	0.0132428
Y41C4A.32	WBGene00270321	1.03867	1.62129	0.0310044

### Sheet: bet-1OEmys-1RNAi_vs_mys-1RNAi
gene name	Wbgene	Mean	log2(Fold change)	p-value
hmit-1.1	WBGene00013073	9.80542	2.87723	8.59396e-07
col-135	WBGene00000708	11.1618	2.85386	1.49001e-05
arl-3	WBGene00000188	1.42595	-1.4094	0.0409583
cav-1	WBGene00000301	6.17811	-1.23846	0.0317437
cct-5	WBGene00000380	5.22352	1.29993	0.0431384
cgh-1	WBGene00000479	16.2022	0.955271	0.0283642
col-48	WBGene00000625	1.63688	1.40805	0.047322
ctb-1	WBGene00000829	85.1148	-1.17768	0.019194
daf-11	WBGene00000907	2.15174	-1.96191	0.00570088
daf-19	WBGene00000914	3.07678	-1.60222	0.0122218
daz-1	WBGene00000935	4.82642	1.16942	0.0373356
dhs-26	WBGene00000989	1.32776	1.36193	0.0496083
dars-1	WBGene00001094	2.1631	1.50545	0.0290364
dys-1	WBGene00001131	3.61507	-1.53549	0.0307489
egl-8	WBGene00001177	1.98108	-1.76045	0.0123696
gcy-21	WBGene00001546	4.37752	-1.34373	0.0403981
his-24	WBGene00001898	27.3399	-1.30744	0.00785884
xpo-1	WBGene00002078	4.05622	1.27971	0.0447484
klp-15	WBGene00002225	2.44928	1.46724	0.027956
kqt-1	WBGene00002233	15.5322	-1.35595	0.0221095
lin-54	WBGene00003037	2.18992	1.39322	0.0424501
par-1	WBGene00003916	4.81975	1.2206	0.0355047
ptr-18	WBGene00004232	3.42629	-1.72646	0.0086762
sec-24.1	WBGene00004755	2.33112	1.46418	0.0334537
snf-6	WBGene00004905	3.09038	1.34411	0.0432081
sqt-3	WBGene00005018	4.05941	-1.52146	0.0149154
sqv-1	WBGene00005019	2.89142	-1.34282	0.0349424
mrck-1	WBGene00006437	7.31202	1.16382	0.0198262
unc-68	WBGene00006801	1.84465	-1.45	0.041084
unc-87	WBGene00006819	15.9206	-1.1684	0.0373394
tufm-2	WBGene00007001	2.12997	1.49295	0.029634
B0019.2	WBGene00007094	3.7684	1.37139	0.0446507
tag-342	WBGene00007187	2.38114	1.40899	0.0423071
set-5	WBGene00008145	1.8212	1.62045	0.0201038
wdr-46	WBGene00009211	3.5211	1.42191	0.0271458
F49C12.11	WBGene00009880	20.6343	-1.07023	0.0139324
gtf-2E2	WBGene00010054	7.0491	-1.66281	0.00384598
nduo-1	WBGene00010959	33.5349	-1.16714	0.0266082
ctc-3	WBGene00010962	100.382	-1.08267	0.0491236
nduo-5	WBGene00010967	33.1716	-1.43737	0.0121826
T13F2.9	WBGene00011748	1.74431	-1.59696	0.0220398
pigu-1	WBGene00011914	38.559	-1.02677	0.0482817
del-4	WBGene00012116	1.45195	-1.48414	0.0369117
W09D10.1	WBGene00012359	1.46224	1.42369	0.0451925
Y48A6C.4	WBGene00012977	1.33568	1.42799	0.04464
Y57G11C.18	WBGene00013313	6.07518	1.42406	0.0107287
ZK512.2	WBGene00013983	2.51859	1.64694	0.0154531
C37C3.2	WBGene00016496	7.08241	-1.22031	0.0455384
lst-6	WBGene00016889	1.98342	1.38884	0.0447135
acdh-1	WBGene00016943	5.41751	-1.39487	0.0165843
brap-2	WBGene00017144	5.30514	-1.38067	0.0156405
F10E7.2	WBGene00017344	2.22599	-1.80261	0.00952377
F22E5.17	WBGene00017712	1.80687	-2.09378	0.003239
F23H11.2	WBGene00017758	0.98172	-1.3878	0.0472745
tut-1	WBGene00017928	1.32933	-1.45331	0.0409608
gmpr-1	WBGene00017984	3.7331	-1.62944	0.0133666
F45D11.14	WBGene00018459	2.15464	1.3207	0.0495446
xrep-4	WBGene00018509	1.05669	-1.47443	0.0358273
ipgm-1	WBGene00019001	2.462	-1.39769	0.0458075
btb-10	WBGene00019313	2.8039	-1.95677	0.0059126
K02E7.10	WBGene00019314	2.13196	-1.58164	0.0257514
R07G3.7	WBGene00019943	5.00586	-1.21767	0.0398482
egg-4	WBGene00020652	1.81312	1.81744	0.0101746
T22B7.7	WBGene00020674	2.43051	1.88219	0.00625058
Y39A3CL.3	WBGene00021441	1.65947	-1.57967	0.0235607
Y41D4A.6	WBGene00021508	1.4457	1.40117	0.0475651
spsb-1	WBGene00021597	2.35249	-1.63007	0.0195121
snpc-3.3	WBGene00021662	4.48676	2.03433	0.00126268
mab-31	WBGene00021834	1.73422	1.44911	0.0396246
Y65B4BL.7	WBGene00022039	21.3656	-0.90151	0.049258
cest-25	WBGene00022178	2.62817	-1.4944	0.026075
mrpl-45	WBGene00022493	1.36288	1.62126	0.0222053
F45D11.7	WBGene00043327	5.6876	-1.40959	0.0470201
C06C3.10	WBGene00044169	2.7686	1.47699	0.0264028
Y38H8A.8	WBGene00045062	2.08629	-1.38799	0.0496311
K09F6.13	WBGene00235164	5.04277	1.34112	0.0398749
F59E12.16	WBGene00235270	6.21334	1.78638	0.00689328
C17G10.13	WBGene00270322	1.45413	-1.47915	0.0374982

### Sheet: mys-1RNAi_vs_N2
gene name	Wbgene	Mean	log2(Fold change)	p-value
mys-1	WBGene00007029	243.049	6.59267	1.36947e-34
his-24	WBGene00001898	22.926	4.01368	3.62199e-13
kqt-1	WBGene00002233	13.2378	3.84771	1.40932e-09
col-135	WBGene00000708	9.22842	-3.21671	3.83229e-07
mtch-1	WBGene00018395	19.6644	2.61254	1.76989e-06
hil-3	WBGene00001854	4.34667	3.21673	1.83842e-05
gcy-21	WBGene00001546	3.88326	3.30814	2.15831e-05
F21D9.5	WBGene00009019	3.61333	3.25822	2.88069e-05
ptr-18	WBGene00004232	3.21385	3.16882	5.05373e-05
daf-19	WBGene00000914	2.95307	3.12735	6.28404e-05
fbxb-1	WBGene00012063	3.22362	3.13582	6.38581e-05
trpa-1	WBGene00007801	3.29863	3.03976	0.000117745
hpo-27	WBGene00016418	6.09172	2.45147	0.000355372
cav-1	WBGene00000301	5.26718	2.43123	0.000462121
col-93	WBGene00000668	338.095	1.72444	0.000540759
rbm-17	WBGene00010233	4.51528	2.31936	0.000545078
btb-10	WBGene00019313	3.07144	2.69628	0.000790509
acs-15	WBGene00019920	2.68632	2.67864	0.000832351
col-143	WBGene00000716	92.92	0.985579	0.00112679
C14B4.2	WBGene00007583	2.13347	2.62558	0.00102762
F21D9.6	WBGene00009020	2.51607	2.61422	0.00112722
Y94H6A.10	WBGene00022382	2.60485	2.54506	0.00115324
drd-10	WBGene00016361	21.8165	1.29035	0.00143086
F22E5.17	WBGene00017712	2.01362	2.51575	0.00173859
osm-5	WBGene00003885	2.17357	2.48741	0.0019906
pdpr-1	WBGene00013718	9.0646	1.72746	0.00197366
srt-74	WBGene00044002	2.18591	2.47616	0.0020915
daf-11	WBGene00000907	2.43131	2.46729	0.00221313
fbxa-37	WBGene00013845	3.78432	2.29873	0.00238667
col-20	WBGene00000609	302.507	1.33498	0.00289091
col-94	WBGene00000669	44.5353	1.74727	0.00370773
T24B8.4	WBGene00011978	3.49138	2.29808	0.00411093
col-119	WBGene00000693	1405.35	1.18467	0.00506252
lec-6	WBGene00002269	9.63165	1.63792	0.00511297
sru-21	WBGene00005684	7.36115	2.09596	0.00496637
R06B10.2	WBGene00019913	2.196	2.22437	0.00474456
F59E12.16	WBGene00235270	7.70769	-2.18121	0.00483866
col-122	WBGene00000696	978.427	1.26819	0.00531036
col-124	WBGene00000698	843.815	1.45261	0.00564577
tre-3	WBGene00006609	2.92899	2.09841	0.00604788
bicd-1	WBGene00016611	2.38179	2.15442	0.00610711
Y111B2A.27	WBGene00013744	1.9345	2.18953	0.00676011
ncx-7	WBGene00003572	3.21895	2.10595	0.00758442
prpf-4	WBGene00004186	18.9969	-1.1623	0.00752983
unc-2	WBGene00006742	1.98447	2.17072	0.00725002
syf-1	WBGene00016837	3.32625	-1.95136	0.00775842
gmpr-1	WBGene00017984	3.74388	1.94627	0.0077789
unc-33	WBGene00006769	2.35786	-2.08082	0.00827109
egl-8	WBGene00001177	2.2077	2.06315	0.00850282
col-184	WBGene00000757	155.609	1.03741	0.00876103
rml-1	WBGene00010665	4.24082	-1.77578	0.00927367
T13F2.9	WBGene00011748	1.96372	2.10446	0.00919536
D2092.4	WBGene00017065	3.18161	1.94188	0.00973421
col-19	WBGene00000608	299.365	1.24703	0.0103883
F45D11.7	WBGene00043327	6.71465	1.91904	0.0102869
cnt-2	WBGene00000566	3.28423	1.83844	0.0117042
col-80	WBGene00000656	429.076	1.21493	0.0123994
col-140	WBGene00000713	570.054	1.04877	0.0129333
sqt-3	WBGene00005018	4.78803	1.75976	0.0126907
C33C12.11	WBGene00044360	2.71575	-1.97113	0.0130077
K09F6.11	WBGene00044361	7.89223	-1.54013	0.0124866
col-178	WBGene00000751	203.061	0.904927	0.013699
vdac-1	WBGene00019900	5.08424	1.55425	0.0137095
F45H10.2	WBGene00009739	3.528	1.76802	0.0145761
col-181	WBGene00000754	180.26	0.778936	0.0149228
lec-8	WBGene00002271	2.69165	1.89014	0.0154354
lsm-8	WBGene00003082	9.81296	-1.40556	0.0152456
sqv-6	WBGene00005024	5.80279	1.56564	0.0155535
let-2	WBGene00002280	11.6679	1.25379	0.0163275
rab-28	WBGene00004281	6.22225	1.55676	0.0162382
K09F6.13	WBGene00235164	5.5363	-1.56897	0.0160848
ZK637.12	WBGene00014029	608.743	1.22558	0.0170935
srz-87	WBGene00023470	3.22329	1.78421	0.0172917
F44E7.17	WBGene00235319	2.24491	1.81501	0.0176699
col-142	WBGene00000715	7.5768	1.69086	0.0203719
Y76A2B.5	WBGene00013577	2.5772	1.75451	0.0203643
ctl-2	WBGene00000831	1.90111	1.86704	0.0207969
T25D1.3	WBGene00020795	2.5301	1.8085	0.0213889
C39H7.2	WBGene00023252	13.8144	1.11374	0.0214204
cest-25	WBGene00022178	2.81732	1.67295	0.0224098
F35G12.5	WBGene00009442	2.19586	-1.76368	0.0228941
F20D6.8	WBGene00017637	15.578	1.32012	0.0232132
K02F6.1	WBGene00019335	3.7094	1.67187	0.0234847
dpy-17	WBGene00001076	2.05055	1.77386	0.0241612
ric-8	WBGene00004367	2.00775	1.76482	0.0239608
pfd-4	WBGene00007107	11.1984	1.34219	0.0246527
C11H1.5	WBGene00007530	2.7923	1.80886	0.0251538
lpr-1	WBGene00002393	7.10522	1.34168	0.025818
twk-30	WBGene00006682	11.0967	1.22081	0.026473
col-103	WBGene00000677	67.6015	0.957265	0.027111
glr-2	WBGene00001613	2.04271	1.74471	0.0280549
pqn-59	WBGene00004143	22.7186	-0.914116	0.0287409
vms-1	WBGene00019457	16.0625	-0.982676	0.0293552
set-16	WBGene00011729	5.55517	-1.47615	0.0310877
K12H4.3	WBGene00019678	1.84416	-1.6881	0.0336812
ogt-1	WBGene00003858	2.00629	1.6958	0.0342587
col-160	WBGene00000733	57.1088	0.909781	0.0492659
eif-3.I	WBGene00001232	3.60407	1.50687	0.0380585
glh-2	WBGene00001599	5.25699	-1.31565	0.036404
lig-4	WBGene00002986	1.92375	-1.57087	0.0459842
mog-5	WBGene00003393	8.49016	-1.04071	0.0436187
pms-2	WBGene00004064	3.61391	-1.63824	0.0369805
set-1	WBGene00004781	9.60368	-1.15112	0.0426513
twk-45	WBGene00006695	2.49759	1.56185	0.0396886
unc-27	WBGene00006764	24.7292	0.770501	0.0416352
unc-68	WBGene00006801	2.05303	1.6751	0.0351796
F58D2.2	WBGene00010241	1.85264	1.61765	0.0436573
T25C12.3	WBGene00012018	2.8427	1.4521	0.0492637
Y75B8A.8	WBGene00013545	4.26071	-1.33937	0.0499093
R10E8.7	WBGene00014821	2.70775	1.64533	0.0354067
C32F10.8	WBGene00016333	3.51514	-1.50139	0.0377734
C35E7.5	WBGene00016457	2.74764	1.4862	0.0398709
C37C3.2	WBGene00016496	7.64712	1.2786	0.0485257
fcho-1	WBGene00018974	5.27595	1.41095	0.0416594
R07G3.7	WBGene00019943	5.26079	1.34201	0.0359772
set-18	WBGene00044070	9.95601	1.31803	0.044102
arl-3	WBGene00000188	1.60755	1.87521	0.0198139
dap-3	WBGene00000933	0.964798	1.57946	0.0474937
dpy-14	WBGene00001075	1.68436	2.17641	0.00709865
fat-7	WBGene00001399	1.09597	1.73247	0.0313345
lsm-6	WBGene00003080	1.77474	1.67797	0.0333286
ketn-1	WBGene00004130	1.15351	1.59025	0.0457748
puf-7	WBGene00004243	1.42809	-1.91214	0.0178121
sup-9	WBGene00006318	1.48556	2.19147	0.00667521
C03C10.2	WBGene00007269	1.35279	2.09645	0.00949972
irld-24	WBGene00007844	1.05793	1.63157	0.0419646
D2030.12	WBGene00008421	1.25424	1.83479	0.0229285
F11C1.1	WBGene00008690	1.28064	1.7016	0.0351698
F15D4.5	WBGene00008862	1.05844	1.62488	0.0424921
F40G12.4	WBGene00009599	1.6452	1.87145	0.0199945
F46G10.4	WBGene00009798	1.62386	-1.6495	0.040217
sprr-1	WBGene00010986	0.982494	1.60543	0.045195
del-4	WBGene00012116	1.54447	2.09968	0.00939597
W05H12.1	WBGene00012289	1.54225	1.71268	0.0340921
Y15E3A.4	WBGene00012443	1.27938	1.55366	0.049823
Y39G8B.5	WBGene00012726	0.96576	1.59443	0.0466018
set-24	WBGene00012845	1.44101	1.73408	0.0316144
Y47H9B.2	WBGene00012946	1.63699	1.72275	0.0328683
Y53F4B.12	WBGene00013159	1.58456	1.99239	0.0135872
Y59A8B.12	WBGene00013349	1.71762	1.62487	0.0424161
ZK1010.2	WBGene00014176	1.81451	2.28153	0.00472095
C03A7.2	WBGene00015366	1.60472	-1.73683	0.0292464
C12D5.9	WBGene00015710	1.55995	1.76282	0.0277698
C49A9.6	WBGene00016760	1.28035	1.74298	0.0298583
F25B5.6	WBGene00017777	1.59707	1.72323	0.0327
H18N23.2	WBGene00019211	1.24568	-1.63027	0.0437186
T07A9.12	WBGene00020299	1.01778	1.65808	0.0391312
fbxa-73	WBGene00020640	0.993285	1.60852	0.0448072
tmem-231	WBGene00020825	1.23602	1.79694	0.0257005
Y47G6A.9	WBGene00021638	1.7169	1.62866	0.0420951
Y49F6B.2	WBGene00021715	1.15325	1.86687	0.0207746
Y50D7A.1	WBGene00021751	1.46359	1.7256	0.0322884
Y52E8A.3	WBGene00021796	1.21297	1.56271	0.0486341
Y55B1AR.4	WBGene00021908	1.11652	1.77073	0.0280303
ZC178.2	WBGene00022536	1.08028	1.59531	0.0451514
C24H12.12	WBGene00044639	1.34998	1.58115	0.0462871
Y41C4A.32	WBGene00270321	1.5838	1.62008	0.0405312
